# Differences in the regulation mechanisms of the glutamine synthetase from methanogenic archaea unveiled by structural investigations

**DOI:** 10.1101/2023.04.07.535877

**Authors:** Marie-Caroline Müller, Olivier N. Lemaire, Julia M. Kurth, Cornelia U. Welte, Tristan Wagner

**Affiliations:** Microbial Metabolism Research Group, Max Planck Institute for Marine Microbiology, Celsiusstraße 1, 28359 Bremen, Germany; Department of Microbiology, Institute for Water and Wetland Research, Radboud University, Heyendaalseweg 135, 6525 AJ Nijmegen, The Netherlands; Microcosm Earth Centre, Philipps-University Marburg and Max Planck Institute for Terrestrial Microbiology, Hans-Meerwein-Str. 4, 35032 Marburg, Germany

**Keywords:** Nitrogen-assimilation, allosteric regulation, methanogenic archaea, structural biology, enzyme mechanism

## Abstract

Glutamine synthetases catalyze the ATP-dependent ammonium assimilation, the initial step of nitrogen acquisition that must be tightly regulated to fit cellular needs. While their catalytic mechanisms and regulation are well-characterized in bacteria and eukaryotes, only limited knowledge exists about the archaeal representatives. Here, we natively purified the glutamine synthetases type I-α from *Methanothermococcus thermolithotrophicus* and *Methermicoccus shengliensis*, two thermophilic methanogens belonging to different orders. Biochemical investigations combined with X-ray crystallography unveiled the first structures of archaeal glutamine synthetases and highlighted differences in their regulation. The enzyme from *M. thermolithotrophicus* is inactive in its resting state and employs 2-oxoglutarate as an on-switch. The 2-oxoglutarate acts as a sensor of cellular nitrogen deficiency, and its reported cellular concentration remarkably overlays with that required for the enzyme activation. Its binding to an allosteric pocket leads to the reconfiguration of the active site and promotes a catalytically competent state. The homolog from *M. shengliensis* does not harbor the 2-oxoglutarate binding motif and, consequently, is 2-oxoglutarate insensitive. Instead, it is directly feedback-inhibited by glutamine, as shown for bacterial homologs. The glutamine inhibition depends on a key arginine residue from the Asp50’-loop. The arginine is substituted by a glycine in *M. thermolithotrophicus*, abolishing the inhibitory effect. While the effectors are surprisingly different, the molecular switch controlling the glutamine synthetase activity is fundamentally the same and depends on the correct positioning of the Asp50’-loop and a catalytic arginine. Residue conservation suggests that both regulation mechanisms are widespread and not mutually exclusive across archaea.
