## Supplementary Table 3 for "Differences in the regulation mechanisms of the glutamine synthetase from methanogenic archaea unveiled by structural investigations"

### Sheet: Table S3
Table S3
The accession numbers of the sequences used for contruction of Figure 6 are presented, as the respective organism name and phylum (or the group labelled in the tree). If the accession number refers to several organisms, one was randomly selected.
Organism	Accession number	Phylum/Tree group
Natrialba hulunbeirensis	WP_006652656.1	Natrialbales
Natrialba magadii	WP_004217266.1	Natrialbales
Natrialba chahannaoensis	WP_006166659.1	Natrialbales
Natrialba aegyptia	WP_006665730.1	Natrialbales
Haloterrigena daqingensis	WP_076581084.1	Natrialbales
Natronorubrum sediminis	WP_090507305.1	Natrialbales
Natronorubrum thiooxidans	WP_076607184.1	Natrialbales
Natronorubrum aibiense	WP_152938843.1	Natrialbales
Natronorubrum sulfidifaciens	WP_008160374.1	Natrialbales
Natronorubrum bangense	WP_006064804.1	Natrialbales
Halobiforma nitratireducens	WP_006673237.1	Natrialbales
Natronobacterium gregoryi	WP_005579442.1	Natrialbales
Natronobacterium texcoconense	WP_090384452.1	Natrialbales
Halobiforma lacisalsi	WP_007140183.1	Natrialbales
Halobiforma haloterrestris	WP_089785978.1	Natrialbales
Natronococcus amylolyticus	WP_005558986.1	Natrialbales
Natronococcus occultus	WP_015322524.1	Natrialbales
Natronococcus jeotgali	WP_008425258.1	Natrialbales
Natrialba aegyptia	WP_006663978.1	Natrialbales
Natrialba asiatica	WP_006109437.1	Natrialbales
Natrialba taiwanensis	WP_006827699.1	Natrialbales
Natrialba hulunbeirensis	WP_006654768.1	Natrialbales
Natrialba magadii	WP_004267882.1	Natrialbales
Natrialba chahannaoensis	WP_006167441.1	Natrialbales
Haloterrigena salifodinae	WP_126661969.1	Natrialbales
Haloterrigena salina	WP_008894059.1	Natrialbales
Haloterrigena gelatinilytica	WP_174702918.1	Natrialbales
Haloterrigena turkmenica	WP_012944148.1	Natrialbales
Halopiger xanaduensis	WP_013879548.1	Natrialbales
Halopiger aswanensis	WP_120243818.1	Natrialbales
Natronolimnobius baerhuensis	WP_087713654.1	Natrialbales
Natronolimnohabitans innermongolicus	WP_007260435.1	Natrialbales
Natrarchaeobaculum sulfurireducens	WP_117365771.1	Natrialbales
Natrarchaeobaculum aegyptiacum	WP_086888945.1	Natrialbales
Haloterrigena limicola	WP_008010821.1	Natrialbales
Haloterrigena hispanica	WP_130499026.1	Natrialbales
Halopiger salifodinae	WP_074854761.1	Natrialbales
Natrinema thermotolerans	WP_049965713.1	Natrialbales
Natrinema pellirubrum	WP_006180251.1	Natrialbales
Haloterrigena saccharevitans	WP_076142982.1	Natrialbales
Natrinema pallidum	WP_138653553.1	Natrialbales
Natrinema altunense	WP_007110910.1	Natrialbales
Natrinema versiforme	WP_006430514.1	Natrialbales
Natrinema salinisoli	WP_226004395.1	Natrialbales
Natrinema amylolyticum	WP_226480851.1	Natrialbales
Natrinema salaciae	WP_090619398.1	Natrialbales
Natrinema halophilum	WP_179261184.1	Natrialbales
Natrinema longum	WP_097381338.1	Natrialbales
Natrarchaeobius chitinivorans	WP_124195900.1	Natrialbales
Natronorubrum halalkaliphilum	WP_160065904.1	Natrialbales
Natronorubrum halophilum	WP_121741361.1	Natrialbales
Natronorubrum tibetense	WP_006090000.1	Natrialbales
Natronorubrum texcoconense	WP_090303059.1	Natrialbales
Natrinema versiforme	WP_006431228.1	Natrialbales
Natrinema amylolyticum	WP_226480011.1	Natrialbales
Natrinema ejinorense	WP_097380096.1	Natrialbales
Haloterrigena longa	WP_207269776.1	Natrialbales
Haloterrigena saccharevitans	WP_076144101.1	Natrialbales
Natrinema pellirubrum	WP_006179776.1	Natrialbales
Natrinema thermotolerans	WP_049966234.1	Natrialbales
Natrinema salaciae	WP_090622819.1	Natrialbales
Natrinema salinisoli	WP_226007717.1	Natrialbales
Haloterrigena hispanica	WP_130500506.1	Natrialbales
Haloterrigena limicola	WP_008014229.1	Natrialbales
Natrinema gari	WP_008453678.1	Natrialbales
Natrinema pallidum	WP_138652665.1	Natrialbales
Natrinema altunense	WP_007109023.1	Natrialbales
Halopiger salifodinae	WP_074854639.1	Natrialbales
Salinadaptatus halalkaliphilus	WP_141463225.1	Natrialbales
Natrarchaeobius chitinivorans	WP_124197685.1	Natrialbales
Halopiger xanaduensis	WP_013880472.1	Natrialbales
Halopiger aswanensis	WP_120242975.1	Natrialbales
Natronolimnobius baerhuensis	WP_087714001.1	Natrialbales
Halopiger goleimassiliensis	WP_049925255.1	Natrialbales
Natrarchaeobaculum aegyptiacum	WP_086889462.1	Natrialbales
Halobiforma haloterrestris	WP_089787444.1	Natrialbales
Halobiforma lacisalsi	WP_007142554.1	Natrialbales
Halobiforma nitratireducens	WP_006674305.1	Natrialbales
Natronobacterium gregoryi	WP_005580909.1	Natrialbales
Natronobacterium texcoconense	WP_090380772.1	Natrialbales
Natrarchaeobaculum sulfurireducens	WP_117364451.1	Natrialbales
Haloterrigena gelatinilytica	WP_174682723.1	Natrialbales
Haloterrigena salifodinae	WP_204749559.1	Natrialbales
Haloterrigena salina	WP_008895638.1	Natrialbales
Haloterrigena turkmenica	WP_012946059.1	Natrialbales
Haloterrigena alkaliphila	WP_226777456.1	Natrialbales
Natronolimnohabitans innermongolicus	WP_007261600.1	Natrialbales
Natronorubrum tibetense	WP_006091051.1	Natrialbales
Natronorubrum texcoconense	WP_090311583.1	Natrialbales
Natronorubrum halalkaliphilum	WP_160062694.1	Natrialbales
Natronorubrum sediminis	WP_090508221.1	Natrialbales
Haloterrigena daqingensis	WP_076583524.1	Natrialbales
Natronorubrum halophilum	WP_137291561.1	Natrialbales
Natronorubrum aibiense	WP_152944486.1	Natrialbales
Natronorubrum thiooxidans	WP_076609348.1	Natrialbales
Natronorubrum bangense	WP_006067369.1	Natrialbales
Natronorubrum sulfidifaciens	WP_008159076.1	Natrialbales
Natrarchaeobius halalkaliphilus	WP_124179388.1	Natrialbales
Natrialba swarupiae	WP_149079905.1	Natrialbales
Natrialba swarupiae	WP_149082268.1	Natrialbales
Haloterrigena alkaliphila	WP_207289506.1	Natrialbales
Salinadaptatus halalkaliphilus	WP_141464434.1	Natrialbales
Halostagnicola larsenii	WP_049953439.1	Natrialbales
Halostagnicola kamekurae	WP_092901794.1	Natrialbales
Natribaculum luteum	WP_246972729.1	Natrialbales
Halovivax limisalsi	WP_247729965.1	Natrialbales
Halovivax cerinus	WP_256533777.1	Natrialbales
Halovivax asiaticus	WP_007702247.1	Natrialbales
Halovivax ruber	WP_015301853.1	Natrialbales
Saliphagus infecundisoli	WP_224827086.1	Natrialbales
Halohasta litchfieldiae	WP_089673358.1	Haloferacales
Halohasta litorea	WP_256395937.1	Haloferacales
Halonotius roseus	WP_142442574.1	Haloferacales
Halonotius pteroides	WP_120085321.1	Haloferacales
Halonotius aquaticus	WP_120102602.1	Haloferacales
Natranaeroarchaeum aerophilus	WP_250594336.1	Halobacteriales
Natranaeroarchaeum sulfidigenes	WP_238478126.1	Halobacteriales
Haloglomus irregulare	WP_144261141.1	Halobacteriales
Natronomonas pharaonis	WP_011323895.1	Halobacteriales
Natronomonas salina	WP_178335914.1	Halobacteriales
Natronomonas pharaonis	WP_011321768.1	Halobacteriales
Natronomonas moolapensis	WP_015410656.1	Halobacteriales
Natronomonas salsuginis	WP_137275761.1	Halobacteriales
Natronomonas salina	WP_178333790.1	Halobacteriales
Natronomonas halophila	WP_178289651.1	Halobacteriales
Salinirubellus salinus	WP_260591848.1	Halobacteriales
Natronomonas gomsonensis	WP_254858641.1	Halobacteriales
Halorientalis salina	WP_136717691.1	Halobacteriales
Halorientalis brevis	WP_247376627.1	Halobacteriales
Halorientalis persicus	WP_092658471.1	Halobacteriales
Halorientalis marina	WP_246984620.1	Halobacteriales
Halorientalis litorea	WP_247010218.1	Halobacteriales
Halorientalis regularis	WP_092694174.1	Halobacteriales
Halorientalis pallida	WP_129068089.1	Halobacteriales
Halarchaeum nitratireducens	WP_188877650.1	Halobacteriales
Halarchaeum rubridurum	WP_188869410.1	Halobacteriales
Halarchaeum acidiphilum	WP_020222475.1	Halobacteriales
Halocalculus aciditolerans	WP_188977070.1	Halobacteriales
Halarchaeum grantii	WP_188879898.1	Halobacteriales
Salarchaeum japonicum	WP_227261459.1	Halobacteriales
Salinigranum salinum	WP_152039696.1	Haloferacales
Salinigranum rubrum	WP_103427201.1	Haloferacales
Salinigranum halophilum	WP_136600739.1	Haloferacales
Halegenticoccus tardaugens	WP_129114327.1	Haloferacales
Halegenticoccus soli	WP_101295220.1	Haloferacales
Haloprofundus archaeon	WP_117593411.1	Haloferacales
Haloprofundus marisrubri	WP_058583189.1	Haloferacales
Halopelagius inordinatus	WP_092887581.1	Haloferacales
Halopelagius longus	WP_092538270.1	Haloferacales
Halogeometricum borinquense	WP_006055014.1	Haloferacales
Halogeometricum limi	WP_089876239.1	Haloferacales
Halogranum rubrum	WP_009366911.1	Haloferacales
Halogranum amylolyticum	WP_089822427.1	Haloferacales
Halogranum gelatinilyticum	WP_089693483.1	Haloferacales
Halogeometricum rufum	WP_089804089.1	Haloferacales
Halogeometricum pallidum	WP_008386824.1	Haloferacales
Halobellus salinus	WP_188788265.1	Haloferacales
Halobellus ruber	WP_185193334.1	Haloferacales
Halobellus clavatus	WP_089765900.1	Haloferacales
Haloquadratum walsbyi	WP_011572812.1	Haloferacales
Halobellus litoreus	WP_256306832.1	Haloferacales
Halobellus rarus	WP_256419895.1	Haloferacales
Halobellus limi	WP_103990892.1	Haloferacales
Halobellus ramosii	WP_121568614.1	Haloferacales
Halobellus captivus	WP_144905050.1	Haloferacales
Halobellus rufus	WP_049986676.1	Haloferacales
Halalkalirubrum salinum	WP_138007780.1	Haloferacales
Natronocalculus amylovorans	WP_174652638.1	Haloferacales
Halomarina oriensis	WP_158204324.1	Halobacteriales
Halomarina rubra	WP_250873187.1	Halobacteriales
Halomarina salina	WP_247418428.1	Halobacteriales
Salinirubrum litoreum	WP_227230641.1	Halobacteriales
Candidatus Halobonum tyrrellensis	WP_023394182.1	Haloferacales
Halobaculum salinum	WP_179267242.1	Haloferacales
Halobaculum rubrum	WP_222917292.1	Haloferacales
Halobaculum gomorrense	WP_073308929.1	Haloferacales
Halobaculum magnesiiphilum	WP_222606437.1	Haloferacales
Halobaculum roseum	WP_222921090.1	Haloferacales
Halobaculum saliterrae	WP_159666713.1	Haloferacales
Halobacterium noricense	WP_232588194.1	Halobacteriales
Halobacterium hubeiense	WP_059057730.1	Halobacteriales
Halosegnis longus	WP_075937255.1	Halobacteriales
Halosegnis rubeus	WP_152118754.1	Halobacteriales
Halolamina rubra	WP_049980634.1	Haloferacales
Halolamina pelagica	WP_074878078.1	Haloferacales
Halolamina sediminis	WP_053949219.1	Haloferacales
Halolamina salifodinae	WP_209492360.1	Haloferacales
Haloarcula japonica	WP_004590244.1	Halobacteriales
Haloarcula salaria	WP_005536715.1	Halobacteriales
Haloarcula amylolytica	WP_008307114.1	Halobacteriales
Haloarcula hispanica	WP_050037323.1	Halobacteriales
Haloarcula quadrata	WP_121302137.1	Halobacteriales
Haloarcula marismortui	WP_004960127.1	Halobacteriales
Haloarcula californiae	WP_007187832.1	Halobacteriales
Haloarcula sebkhae	WP_188975838.1	Halobacteriales
Haloarcula argentinensis	WP_170096539.1	Halobacteriales
Haloarcula taiwanensis	WP_101348879.1	Halobacteriales
Haloarcula vallismortis	WP_004515964.1	Halobacteriales
Haloarcula rubripromontorii	WP_053966860.1	Halobacteriales
Haloarcula mannanilytica	WP_137683297.1	Halobacteriales
Halomicroarcula salinisoli	WP_220588429.1	Halobacteriales
Halomicroarcula rubra	WP_220617678.1	Halobacteriales
Halomicroarcula pellucida	WP_189000235.1	Halobacteriales
Halomicroarcula salina	WP_162413383.1	Halobacteriales
Halomicroarcula nitratireducens	WP_220580282.1	Halobacteriales
Halomicroarcula amylolytica	WP_135305828.1	Halobacteriales
Halomicroarcula limicola	WP_162317487.1	Halobacteriales
Halomicrobium katesii	WP_018256831.1	Halobacteriales
Halomicrobium mukohataei	WP_015761688.1	Halobacteriales
Halomicrobium salinisoli	WP_226011513.1	Halobacteriales
Halosiccatus urmianus	WP_225332723.1	Halobacteriales
Halomicrobium zhouii	WP_089812681.1	Halobacteriales
Halosimplex salinum	WP_123535823.1	Halobacteriales
Halosimplex litoreum	WP_198063405.1	Halobacteriales
Halosimplex carlsbadense	WP_006882214.1	Halobacteriales
Halosimplex halophilum	WP_135365868.1	Halobacteriales
Halosimplex rubrum	WP_179910191.1	Halobacteriales
Halosimplex pelagicum	WP_179920507.1	Halobacteriales
Halapricum desulfuricans	WP_229110421.1	Halobacteriales
Halapricum salinum	WP_049994174.1	Halobacteriales
Halorhabdus rudnickae	WP_135667631.1	Halobacteriales
Halorhabdus amylolytica	WP_136689427.1	Halobacteriales
Halorhabdus utahensis	WP_015789286.1	Halobacteriales
Halorhabdus tiamatea	WP_008527757.1	Halobacteriales
Halorhabdus salina	WP_181685122.1	Halobacteriales
Halococcoides cellulosivorans	WP_108380602.1	Halobacteriales
Halococcus dombrowskii	WP_004051225.1	Halobacteriales
Halococcus qingdaonensis	WP_256684847.1	Halobacteriales
Halococcus thailandensis	WP_007739465.1	Halobacteriales
Halococcus sediminicola	WP_049997664.1	Halobacteriales
Halococcus agarilyticus	WP_049901943.1	Halobacteriales
Halococcus saccharolyticus	WP_006078414.1	Halobacteriales
Halococcus salifodinae	WP_005040233.1	Halobacteriales
Halococcus salsus	WP_160132700.1	Halobacteriales
Halococcus hamelinensis	WP_007695939.1	Halobacteriales
Haloarchaeobius salinus	WP_256296107.1	Halobacteriales
Haloarchaeobius iranensis	WP_089732249.1	Halobacteriales
Haloarchaeobius litoreus	WP_256400841.1	Halobacteriales
Halorubellus salinus	WP_227132537.1	Halobacteriales
Haloferax mucosum	WP_008319875.1	Haloferacales
Haloferax mediterranei	WP_004058344.1	Haloferacales
Haloferax larsenii	WP_007544370.1	Haloferacales
Haloferax elongans	WP_008322712.1	Haloferacales
Haloferax marinum	WP_151111015.1	Haloferacales
Haloferax marinisediminis	WP_151135058.1	Haloferacales
Haloferax litoreum	WP_151163898.1	Haloferacales
Haloferax profundi	WP_058571404.1	Haloferacales
Haloferax prahovense	WP_049967975.1	Haloferacales
Haloferax marisrubri	WP_058568286.1	Haloferacales
Haloferax volcanii	WP_004045354.1	Haloferacales
Haloferax denitrificans	WP_004968979.1	Haloferacales
Haloferax massiliensis	WP_089779763.1	Haloferacales
Haloferax gibbonsii	WP_004973748.1	Haloferacales
Haloferax sulfurifontis	WP_007275493.1	Haloferacales
Haloplanus rallus	WP_157690161.1	Haloferacales
Haloplanus ruber	WP_256405933.1	Haloferacales
Haloplanus vescus	WP_092635087.1	Haloferacales
Haloplanus salinus	WP_114448897.1	Haloferacales
Haloplanus aerogenes	WP_121921324.1	Haloferacales
Haloplanus rubicundus	WP_114584459.1	Haloferacales
Haloplanus natans	WP_049937677.1	Haloferacales
Halopiger goleimassiliensis	WP_049927947.1	Natrialbales
Salinirussus salinus	WP_159902296.1	Halobacteriales
Halovenus aranensis	WP_092700801.1	Halobacteriales
Halovenus carboxidivorans	WP_159763928.1	Halobacteriales
Halovenus carboxidivorans	WP_159763929.1	Halobacteriales
Halocatena pleomorpha	WP_124955608.1	Halobacteriales
Salinarchaeum laminariae	WP_248518052.1	Halobacteriales
Salinarchaeum laminariae	WP_248518051.1	Halobacteriales
Natronoarchaeum rubrum	WP_256393276.1	Halobacteriales
Natronoarchaeum rubrum	WP_256391575.1	Halobacteriales
Halanaeroarchaeum sulfurireducens	WP_054519883.1	Halobacteriales
Halanaeroarchaeum sulfurireducens	WP_050047447.1	Halobacteriales
Halodesulfurarchaeum formicicum	WP_071933656.1	Halobacteriales
Halalkaliarchaeum desulfuricum	WP_119818376.1	Haloferacales
Halobaculum halophilum	WP_179170098.1	Halobacteriales
Halorussus ruber	WP_135824755.1	Halobacteriales
Halorussus halophilus	WP_158058720.1	Halobacteriales
Halorussus pelagicus	WP_128477094.1	Halobacteriales
Halorussus marinus	WP_209019609.1	Halobacteriales
Halorussus halobius	WP_135829620.1	Halobacteriales
Halorussus litoreus	WP_115863113.1	Halobacteriales
Halorussus amylolyticus	WP_132059016.1	Halobacteriales
Halorussus rarus	WP_115797983.1	Halobacteriales
Halorussus salinus	WP_135853517.1	Halobacteriales
Haladaptatus paucihalophilus	WP_026177794.1	Halobacteriales
Haladaptatus litoreus	WP_076430531.1	Halobacteriales
Haladaptatus cibarius	WP_049969486.1	Halobacteriales
Haladaptatus pallidirubidus	WP_227776411.1	Halobacteriales
Halostella limicola	WP_121817015.1	Halobacteriales
Halostella pelagica	WP_135534813.1	Halobacteriales
Halostella salina	WP_121820348.1	Halobacteriales
Halostella litorea	WP_135821493.1	Halobacteriales
Halalkalicoccus subterraneus	WP_122088044.1	Halobacteriales
Halalkalicoccus jeotgali	WP_008417906.1	Halobacteriales
Halalkalicoccus paucihalophilus	WP_066380410.1	Halobacteriales
Halobacterium litoreum	WP_232571333.1	Halobacteriales
Halobacterium jilantaiense	WP_089669433.1	Halobacteriales
Halobacterium salinarum	WP_010903540.1	Halobacteriales
Halobacterium bonnevillei	WP_159527142.1	Halobacteriales
Halopenitus malekzadehii	WP_092816219.1	Haloferacales
Halopenitus persicus	WP_096389273.1	Haloferacales
Haloparvum sedimenti	WP_058366251.1	Haloferacales
Halorubrum rutilum	WP_256407418.1	Haloferacales
Halorubrum sodomense	WP_092919909.1	Haloferacales
Halorubrum laminariae	WP_256417345.1	Haloferacales
Halorubrum salinum	WP_256402394.1	Haloferacales
Halorubrum halodurans	WP_094531086.1	Haloferacales
Halorubrum aethiopicum	WP_066413607.1	Haloferacales
Halorubrum rubrum	WP_256410414.1	Haloferacales
Halorubrum aquaticum	WP_149785565.1	Haloferacales
Halorubrum alkaliphilum	WP_209484280.1	Haloferacales
Halorubrum vacuolatum	WP_089385043.1	Haloferacales
Halorubrum cibi	WP_142986231.1	Haloferacales
Halorubrum depositum	WP_144798148.1	Haloferacales
Halorubrum lacusprofundi	WP_015911069.1	Haloferacales
Halorubrum amylolyticum	WP_128903866.1	Haloferacales
Halorubrum halophilum	WP_050033661.1	Haloferacales
Halorubrum salsamenti	WP_144925713.1	Haloferacales
Halorubrum distributum	WP_007345420.1	Haloferacales
Halorubrum aidingense	WP_008001319.1	Haloferacales
Halorubrum trapanicum	WP_209545574.1	Haloferacales
Halorubrum xinjiangense	WP_149797603.1	Haloferacales
Halorubrum lipolyticum	WP_008007738.1	Haloferacales
Halorubrum kocurii	WP_008847552.1	Haloferacales
Halorubrum tebenquichense	WP_006630203.1	Haloferacales
Halorubrum hochstenium	WP_008584844.1	Haloferacales
Halorubrum terrestre	WP_008367134.1	Haloferacales
Halorubrum distributum	WP_004597349.1	Haloferacales
Halorubrum salinarum	WP_053770537.1	Haloferacales
Halorubrum ezzemoulense	WP_099289109.1	Haloferacales
Halorubrum coriense	WP_006114445.1	Haloferacales
Halorubrum californiense	WP_008441158.1	Haloferacales
Halorubrum salipaludis	WP_095638240.1	Haloferacales
Halorubrum saccharovorum	WP_004047125.1	Haloferacales
Halorubrum persicum	WP_099256505.1	Haloferacales
Halorubrum lipolyticum	WP_241430017.1	Haloferacales
Methanonatronarchaeum thermophilum	WP_086637338.1	Methanonatronarchaeales
Methanococcoides orientis	WP_233084500.1	Methanosarcinales, group 1
Methanococcoides methylutens	WP_048193539.1	Methanosarcinales, group 1
Methanococcoides vulcani	WP_091689344.1	Methanosarcinales, group 1
Methanococcoides burtonii	WP_011499996.1	Methanosarcinales, group 1
Methanococcoides seepicolus	WP_250866892.1	Methanosarcinales, group 1
Methanohalophilus levihalophilus	WP_209680564.1	Methanosarcinales, group 1
Methanohalophilus euhalobius	WP_096712350.1	Methanosarcinales, group 1
Methanohalophilus portucalensis	WP_072358664.1	Methanosarcinales, group 1
Methanohalophilus halophilus	WP_072560840.1	Methanosarcinales, group 1
Methanohalophilus mahii	WP_013036692.1	Methanosarcinales, group 1
Methanohalobium evestigatum	WP_013194915.1	Methanosarcinales, group 1
Methanosalsum zhilinae	WP_013897653.1	Methanosarcinales, group 1
Methanosalsum natronophilum	WP_259135654.1	Methanosarcinales, group 1
Methanomethylovorans hollandica	WP_015323751.1	Methanosarcinales, group 1
Methanolobus zinderi	WP_176964171.1	Methanosarcinales, group 1
Methanolobus halotolerans	WP_135389274.1	Methanosarcinales, group 1
Methanolobus chelungpuianus	WP_256621583.1	Methanosarcinales, group 1
Methanolobus psychrotolerans	WP_094227253.1	Methanosarcinales, group 1
Methanolobus bombayensis	WP_209622255.1	Methanosarcinales, group 1
Methanolobus tindarius	WP_023845554.1	Methanosarcinales, group 1
Methanolobus vulcani	WP_091709587.1	Methanosarcinales, group 1
Methanolobus profundi	WP_091937148.1	Methanosarcinales, group 1
Methanothrix harundinacea	WP_014587062.1	Methanotrichales, group 1
Methanothrix thermoacetophila	WP_011695445.1	Methanotrichales, group 1
Methanothrix soehngenii	WP_013719503.1	Methanotrichales, group 1
Candidatus Methanoperedens nitroreducens	WP_048088174.1	Ca. Methanoperedens nitroreducens (Methanosarcinales)
Methermicoccus shengliensis	WP_042685700.1	M. shengliensis (Methanosarcinales)
Methanocorpusculum bavaricum	WP_081406694.1	Methanomicrobiales
Methanocorpusculum labreanum	WP_011833632.1	Methanomicrobiales
Methanospirillum stamsii	WP_109942113.1	Methanomicrobiales
Methanospirillum stamsii	WP_109940428.1	Methanomicrobiales
Methanospirillum hungatei	WP_011447810.1	Methanomicrobiales
Methanospirillum lacunae	WP_109967267.1	Methanomicrobiales
Methanosphaerula palustris	WP_012619294.1	Methanomicrobiales
Methanolinea mesophila	WP_209673173.1	Methanomicrobiales
Methanoregula boonei	WP_012107252.1	Methanomicrobiales
Methanoregula formicica	WP_015285231.1	Methanomicrobiales
Methanoregula formicica	WP_015285202.1	Methanomicrobiales
Methanoculleus marisnigri	WP_011843178.1	Methanomicrobiales
Methanoculleus horonobensis	WP_067078268.1	Methanomicrobiales
Methanoculleus sediminis	WP_048179562.1	Methanomicrobiales
Methanoculleus chikugoensis	WP_221057704.1	Methanomicrobiales
Methanoculleus thermophilus	WP_066958659.1	Methanomicrobiales
Methanoculleus bourgensis	WP_014867460.1	Methanomicrobiales
Methanoculleus thermophilus	WP_066956149.1	Methanomicrobiales
Methanoculleus marisnigri	WP_011844967.1	Methanomicrobiales
Methanoculleus chikugoensis	WP_221057237.1	Methanomicrobiales
Methanoculleus sediminis	WP_048182127.1	Methanomicrobiales
Methanoculleus horonobensis	WP_067076509.1	Methanomicrobiales
Methanoculleus taiwanensis	WP_128692736.1	Methanomicrobiales
Methanoculleus taiwanensis	WP_128693872.1	Methanomicrobiales
Methanocalculus chunghsingensis	WP_211529590.1	Methanomicrobiales
Methanocalculus alkaliphilus	WP_253487638.1	Methanomicrobiales
Methanocalculus taiwanensis	WP_255333304.1	Methanomicrobiales
Methanolacinia petrolearia	WP_048130715.1	Methanomicrobiales
Methanolacinia paynteri	WP_048148170.1	Methanomicrobiales
Methanoplanus endosymbiosus	WP_257742550.1	Methanomicrobiales
Methanoplanus limicola	WP_245543558.1	Methanomicrobiales
Methanomicrobium mobile	WP_052359122.1	Methanomicrobiales
Methanofollis ethanolicus	WP_067049014.1	Methanomicrobiales
Methanofollis formosanus	WP_220682626.1	Methanomicrobiales
Methanofollis fontis	WP_130646759.1	Methanomicrobiales
Methanofollis tationis	WP_176788943.1	Methanomicrobiales
Methanofollis liminatans	WP_004040350.1	Methanomicrobiales
Methanocella paludicola	WP_012901708.1	Methanocellales
Methanocella paludicola	WP_012901226.1	Methanocellales
Methanocella conradii	WP_014404980.1	Methanocellales
Methanocella arvoryzae	WP_012036234.1	Methanocellales
Paenibacillus polymyxa	WP_016822091.1	Bacteria
Bacillus subtilis	WP_003231737.1	Bacteria
Listeria monocytogenes	WP_003736482.1	Bacteria
Staphylococcus aureus	WP_001126606.1	Bacteria
Methanothrix thermoacetophila	WP_011695822.1	Methanotrichales, group 2
Methanothrix soehngenii	WP_013718098.1	Methanotrichales, group 2
Methanothrix harundinacea	WP_048144599.1	Methanotrichales, group 2
Methanobacterium petrolearium	WP_209626782.1	Methanobacteriales, group 1
Methanobacterium	WP_100904611.1	Methanobacteriales, group 1
Methanobacterium formicicum	WP_048085465.1	Methanobacteriales, group 1
Methanomassiliicoccus luminyensis	WP_019177566.1	Methanomassiliicoccales
Candidatus Methanomassiliicoccus intestinalis	WP_020448296.1	Methanomassiliicoccales
Picrophilus torridus	WP_011177334.1	Thermoplasmatales
Thermoplasma acidophilum	WP_048162181.1	Thermoplasmatales
Thermoplasma volcanium	WP_010917748.1	Thermoplasmatales
Methanosalsum natronophilum	WP_259133207.1	Methanosarcinales, group 2
Methanosalsum zhilinae	WP_013897660.1	Methanosarcinales, group 2
Methanohalophilus mahii	WP_013038225.1	Methanosarcinales, group 2
Methanohalophilus euhalobius	WP_096712055.1	Methanosarcinales, group 2
Methanohalophilus halophilus	WP_072561305.1	Methanosarcinales, group 2
Methanohalophilus portucalensis	WP_072360724.1	Methanosarcinales, group 2
Methanohalophilus levihalophilus	WP_209681896.1	Methanosarcinales, group 2
Methanococcoides orientis	WP_233084138.1	Methanosarcinales, group 2
Methanococcoides methylutens	WP_048195645.1	Methanosarcinales, group 2
Methanolobus bombayensis	WP_209622273.1	Methanosarcinales, group 2
Methanolobus zinderi	WP_176964166.1	Methanosarcinales, group 2
Methanolobus tindarius	WP_023845548.1	Methanosarcinales, group 2
Methanolobus profundi	WP_091937138.1	Methanosarcinales, group 2
Methanolobus vulcani	WP_202905734.1	Methanosarcinales, group 2
Methanolobus halotolerans	WP_135389278.1	Methanosarcinales, group 2
Methanolobus psychrotolerans	WP_094227248.1	Methanosarcinales, group 2
Methanomethylovorans hollandica	WP_015323745.1	Methanosarcinales, group 2
Methanolobus chelungpuianus	WP_256621574.1	Methanosarcinales, group 2
Methanosarcina siciliae	WP_048173907.1	Methanosarcinales, group 2
Methanosarcina acetivorans	WP_011024100.1	Methanosarcinales, group 2
Methanosarcina mazei	WP_011032914.1	Methanosarcinales, group 2
Methanosarcina soligelidi	WP_048050562.1	Methanosarcinales, group 2
Methanosarcina horonobensis	WP_048137027.1	Methanosarcinales, group 2
Methanosarcina lacustris	WP_048127989.1	Methanosarcinales, group 2
Methanosarcina flavescens	WP_054299898.1	Methanosarcinales, group 2
Methanosarcina thermophila	WP_048167362.1	Methanosarcinales, group 2
Methanosarcina spelaei	WP_095643125.1	Methanosarcinales, group 2
Methanosarcina vacuolata	WP_048122952.1	Methanosarcinales, group 2
Methanosarcina barkeri	WP_048122186.1	Methanosarcinales, group 2
Thermococcus nautili	WP_042691233.1	Thermococcales
Thermococcus henrietii	WP_099209564.1	Thermococcales
Thermococcus gorgonarius	WP_088885681.1	Thermococcales
Thermococcus zilligii	WP_010479967.1	Thermococcales
Methanocaldococcus jannaschii	WP_064496800.1	Methanococcales
Methanocaldococcus vulcanius	WP_048196960.1	Methanococcales
Methanocaldococcus bathoardescens	WP_048201307.1	Methanococcales
Methanocaldococcus fervens	WP_015790754.1	Methanococcales
Methanocaldococcus villosus	WP_004592265.1	Methanococcales
Methanocaldococcus infernus	WP_013099853.1	Methanococcales
Methanotorris igneus	WP_013799503.1	Methanococcales
Methanotorris formicicus	WP_007043653.1	Methanococcales
Methanofervidicoccus abyssi	WP_131006776.1	Methanococcales
Methanothermococcus okinawensis	WP_013867282.1	Methanococcales
Methanococcus aeolicus	WP_011972874.1	Methanococcales
Methanothermococcus thermolithotrophicus	WP_018154487.1	Methanococcales
Methanococcus voltae	WP_013180217.1	Methanococcales
Methanococcus maripaludis	WP_104838387.1	Methanococcales
Methanococcus vannielii	WP_011972331.1	Methanococcales
Methanobrevibacter millerae	WP_149731750.1	Methanobacteriales, group 2
Methanobrevibacter gottschalkii	WP_069574981.1	Methanobacteriales, group 2
Methanobrevibacter thaueri	WP_116592812.1	Methanobacteriales, group 2
Methanobrevibacter oralis	WP_042693634.1	Methanobacteriales, group 2
Methanobrevibacter smithii	WP_048058639.1	Methanobacteriales, group 2
Methanobrevibacter woesei	WP_165807947.1	Methanobacteriales, group 2
Methanobrevibacter wolinii	WP_052334636.1	Methanobacteriales, group 2
Methanobrevibacter boviskoreani	WP_040682338.1	Methanobacteriales, group 2
Methanobrevibacter ruminantium	WP_012955158.1	Methanobacteriales, group 2
Methanobrevibacter olleyae	WP_067145168.1	Methanobacteriales, group 2
Methanobrevibacter cuticularis	WP_067259668.1	Methanobacteriales, group 2
Methanobrevibacter arboriphilus	WP_042702934.1	Methanobacteriales, group 2
Methanobrevibacter filiformis	WP_066973804.1	Methanobacteriales, group 2
Methanobrevibacter curvatus	WP_067090263.1	Methanobacteriales, group 2
Methanosphaera cuniculi	WP_095609355.1	Methanobacteriales, group 2
Methanosphaera stadtmanae	WP_011405849.1	Methanobacteriales, group 2
Methanobrevibacter millerae	WP_149730687.1	Methanobacteriales, group 2
Methanobrevibacter thaueri	WP_116591527.1	Methanobacteriales, group 2
Methanobrevibacter ruminantium	WP_048812526.1	Methanobacteriales, group 2
Methanobacterium paludis	WP_048188149.1	Methanobacteriales, group 2
Methanobacterium lacus	WP_013646048.1	Methanobacteriales, group 2
Methanobacterium aggregans	WP_209585500.1	Methanobacteriales, group 2
Methanobacterium congolense	WP_071905820.1	Methanobacteriales, group 2
Methanobacterium formicicum	WP_048073004.1	Methanobacteriales, group 2
Methanobacterium subterraneum	WP_100909555.1	Methanobacteriales, group 2
Methanobacterium petrolearium	WP_209624735.1	Methanobacteriales, group 2
Methanobacterium bryantii	WP_069585794.1	Methanobacteriales, group 2
Methanobacterium veterum	WP_048081438.1	Methanobacteriales, group 2
Methanobacterium alcaliphilum	WP_248611953.1	Methanobacteriales, group 2
Methanothermobacter tenebrarum	WP_248564415.1	Methanobacteriales, group 2
Methanothermobacter marburgensis	WP_013294994.1	Methanobacteriales, group 2
Methanothermobacter thermautotrophicus	WP_010877179.1	Methanobacteriales, group 2
Methanothermobacter thermautotrophicus	WP_048176080.1	Methanobacteriales, group 2
Methanothermus fervidus	WP_013414184.1	Methanobacteriales, group 2
Methanopyrus kandleri	WP_226988655.1	Methanopyrales
